# Interoceptive Accuracy Modulates Electroencephalogram During Music Recall Tasks

**DOI:** 10.1101/2025.05.09.652994

**Authors:** Kazuki Matsunaga, Ingon Chanpornpakdi, Toshihisa Tanaka

## Abstract

The ability to perceive and recall music varies with individuals, depending on musical experience, age, and emotional memory. Emotional memory processing occurs in the insular cortex, which is also implicated in interoception, the perception of internal bodily states, suggesting a potential link to music recall. However, the direct relationship between interoception and music recall remains largely unexplored. We hypothesize that individual differences in music recall are influenced by interoceptive accuracy. To test this, we conducted an electroencephalogram (EEG) experiment where participants listened to and recalled both familiar and unfamiliar music. Participants’ interoceptive accuracy was assessed through a heartbeat counting task. We observed greater alpha power suppression during recall periods in familiar music than in unfamiliar music. Furthermore, participants with higher interoceptive accuracy exhibited stronger alpha power suppression during music recall. These findings suggest that music recall involves interoceptive attention. Considering the insular cortex’s role in both interoception and emotional memory, it may play a critical role in the neural processes underlying music recall, which should be further investigated.
