## Supplementary Tables for "Interoceptive Accuracy Modulates Electroencephalogram During Music Recall Tasks": s5_mute_n100_familiar.xlsx

### Sheet: mute_n100_recall_ttest_results
Electrode	t value	p value	Effect size	Corrected p value	Condition	ERP component
Fp1	-2.06279	0.0517172	-0.439787	0.542715	familiar	N100
Fpz	-2.141	0.0441627	-0.456462	0.529952	familiar	N100
Fp2	-3.22585	0.00405275	-0.687754	0.184952	familiar	N100
F7	-2.64391	0.0151794	-0.563683	0.402608	familiar	N100
F3	-3.6653	0.00144213	-0.781445	0.077875	familiar	N100
Fz	-2.80851	0.0105268	-0.598776	0.326332	familiar	N100
F4	-3.93628	0.00075651	-0.839217	0.0431211	familiar	N100
F8	-2.95999	0.00747377	-0.631072	0.254108	familiar	N100
FC5	-3.25757	0.00376448	-0.694516	0.17693	familiar	N100
FC1	-3.02144	0.00649535	-0.644173	0.240328	familiar	N100
FC2	-2.64468	0.0151537	-0.563847	0.402608	familiar	N100
FC6	-5.13329	4.37823e-05	-1.09442	0.00280207	familiar	N100
A1	1.84965	0.0784881	0.394348	0.627905	familiar	N100
T3	-1.14945	0.263293	-0.245064	0.789879	familiar	N100
C3	-3.16925	0.00462148	-0.675686	0.198724	familiar	N100
Cz	-2.21289	0.0381147	-0.471789	0.495491	familiar	N100
C4	-3.52465	0.00201184	-0.751459	0.100592	familiar	N100
T4	-4.75303	0.000107604	-1.01335	0.00667147	familiar	N100
A2	-1.84965	0.0784881	-0.394348	0.627905	familiar	N100
CP5	-2.44624	0.0233266	-0.521541	0.460183	familiar	N100
CP1	-2.5349	0.0192658	-0.540442	0.443113	familiar	N100
CP2	-2.76949	0.011488	-0.590458	0.344639	familiar	N100
CP6	-4.13951	0.000465464	-0.882546	0.0269969	familiar	N100
T5	-1.55446	0.135016	-0.331412	0.675082	familiar	N100
P3	-3.19304	0.00437358	-0.680758	0.192438	familiar	N100
Pz	-3.09588	0.00547477	-0.660043	0.213516	familiar	N100
P4	-3.39641	0.00272092	-0.724116	0.130604	familiar	N100
T6	-3.62901	0.00157175	-0.773707	0.083303	familiar	N100
POz	-2.67781	0.0140851	-0.570912	0.402608	familiar	N100
O1	-1.95554	0.0639555	-0.416923	0.575599	familiar	N100
Oz	-1.10287	0.282562	-0.235133	0.789879	familiar	N100
O2	-2.68435	0.013883	-0.572304	0.402608	familiar	N100
AF7	-2.45535	0.0228756	-0.523482	0.460183	familiar	N100
AF3	-3.05493	0.00601525	-0.651314	0.22858	familiar	N100
AF4	-3.57674	0.00177881	-0.762564	0.0907195	familiar	N100
AF8	-2.45315	0.0229835	-0.523014	0.460183	familiar	N100
F5	-3.46951	0.00229119	-0.739703	0.112269	familiar	N100
F1	-3.22927	0.00402069	-0.688483	0.184952	familiar	N100
F2	-3.16538	0.004663	-0.674862	0.198724	familiar	N100
F6	-4.18029	0.000422214	-0.89124	0.0249106	familiar	N100
FC3	-2.88606	0.00883932	-0.615309	0.291698	familiar	N100
FCz	-2.43027	0.024138	-0.518136	0.460183	familiar	N100
FC4	-3.78751	0.0010786	-0.807499	0.0604015	familiar	N100
C5	-2.98717	0.00702464	-0.636868	0.245862	familiar	N100
C1	-2.50097	0.0207348	-0.533208	0.456167	familiar	N100
C2	-2.63554	0.0154615	-0.5619	0.402608	familiar	N100
C6	-4.63252	0.000143339	-0.987658	0.00874366	familiar	N100
CP3	-2.44941	0.0231688	-0.522216	0.460183	familiar	N100
CPz	-2.47533	0.0219135	-0.527743	0.460183	familiar	N100
CP4	-3.70874	0.00130081	-0.790706	0.0715446	familiar	N100
P5	-1.71959	0.100214	-0.366617	0.627905	familiar	N100
P1	-3.13418	0.00501187	-0.668209	0.205487	familiar	N100
P2	-3.013	0.00662207	-0.642373	0.240328	familiar	N100
P6	-3.62471	0.00158785	-0.772791	0.083303	familiar	N100
PO5	-2.37156	0.027352	-0.505617	0.460183	familiar	N100
PO3	-3.11214	0.00527338	-0.663511	0.210935	familiar	N100
PO4	-2.87614	0.00903962	-0.613196	0.291698	familiar	N100
PO6	-2.65319	0.0148723	-0.565661	0.402608	familiar	N100
FT7	-2.08624	0.0493377	-0.444789	0.542715	familiar	N100
FT8	-5.0484	5.34686e-05	-1.07632	0.00336852	familiar	N100
TP7	-1.10655	0.281004	-0.235917	0.789879	familiar	N100
TP8	-4.40148	0.000248788	-0.938398	0.0149273	familiar	N100
PO7	-1.43935	0.164792	-0.306871	0.675082	familiar	N100
PO8	-2.39893	0.0258072	-0.511454	0.460183	familiar	N100
