## Supplementary Tables for "Interoceptive Accuracy Modulates Electroencephalogram During Music Recall Tasks": s6_mute_n100_unfamiliar.xlsx

### Sheet: mute_n100_control_ttest_results
Electrode	t value	p value	Effect size	Corrected p value	Condition	ERP component
Fp1	-2.19607	0.0394578	-0.468204	0.789156	unfamiliar	N100
Fpz	-1.85124	0.0782512	-0.394685	1	unfamiliar	N100
Fp2	-1.57125	0.131071	-0.334991	1	unfamiliar	N100
F7	-1.76297	0.0924536	-0.375867	1	unfamiliar	N100
F3	-2.93599	0.00789316	-0.625956	0.32362	unfamiliar	N100
Fz	-2.46388	0.0224601	-0.525301	0.539042	unfamiliar	N100
F4	-3.14868	0.00484672	-0.671301	0.247183	unfamiliar	N100
F8	-1.31915	0.201324	-0.281243	1	unfamiliar	N100
FC5	-2.78092	0.0111981	-0.592894	0.360795	unfamiliar	N100
FC1	-2.85347	0.00951426	-0.608362	0.345338	unfamiliar	N100
FC2	-2.98299	0.00709196	-0.635977	0.307567	unfamiliar	N100
FC6	-3.06796	0.0058379	-0.654092	0.285283	unfamiliar	N100
A1	-0.64739	0.524394	-0.138024	1	unfamiliar	N100
T3	-1.38283	0.181247	-0.29482	1	unfamiliar	N100
C3	-2.98933	0.00699016	-0.637327	0.307567	unfamiliar	N100
Cz	-3.05022	0.0060807	-0.650309	0.285793	unfamiliar	N100
C4	-2.34846	0.0287215	-0.500692	0.631874	unfamiliar	N100
T4	-1.82395	0.0824247	-0.388867	1	unfamiliar	N100
A2	0.64739	0.524394	0.138024	1	unfamiliar	N100
CP5	-3.12372	0.00513439	-0.665979	0.256719	unfamiliar	N100
CP1	-2.8767	0.00902831	-0.613314	0.343076	unfamiliar	N100
CP2	-2.81686	0.0103312	-0.600558	0.35126	unfamiliar	N100
CP6	-1.78285	0.0890745	-0.380104	1	unfamiliar	N100
T5	-2.01549	0.0568304	-0.429703	0.909286	unfamiliar	N100
P3	-3.43012	0.00251372	-0.731305	0.140504	unfamiliar	N100
Pz	-3.54984	0.00189563	-0.756829	0.108051	unfamiliar	N100
P4	-2.86198	0.00933346	-0.610176	0.345338	unfamiliar	N100
T6	-1.84972	0.0784779	-0.394362	1	unfamiliar	N100
POz	-5.44349	2.11991e-05	-1.16056	0.00135675	unfamiliar	N100
O1	-3.86577	0.000895103	-0.824185	0.0537062	unfamiliar	N100
Oz	-3.91158	0.000802456	-0.833951	0.0489498	unfamiliar	N100
O2	-4.21626	0.000387408	-0.898909	0.0240193	unfamiliar	N100
AF7	-1.83131	0.0812802	-0.390436	1	unfamiliar	N100
AF3	-2.7039	0.0132944	-0.576473	0.385538	unfamiliar	N100
AF4	-2.83788	0.00985435	-0.605038	0.345338	unfamiliar	N100
AF8	-1.53648	0.139352	-0.327578	1	unfamiliar	N100
F5	-2.97599	0.00720613	-0.634484	0.307567	unfamiliar	N100
F1	-2.90452	0.00847749	-0.619245	0.330622	unfamiliar	N100
F2	-2.72332	0.0127332	-0.580614	0.381997	unfamiliar	N100
F6	-2.30696	0.0313416	-0.491846	0.658174	unfamiliar	N100
FC3	-3.06914	0.00582211	-0.654343	0.285283	unfamiliar	N100
FCz	-2.68632	0.0138225	-0.572725	0.387031	unfamiliar	N100
FC4	-3.01644	0.00657009	-0.643107	0.302221	unfamiliar	N100
C5	-2.79162	0.0109332	-0.595174	0.360795	unfamiliar	N100
C1	-2.68519	0.0138571	-0.572485	0.387031	unfamiliar	N100
C2	-2.43576	0.0238562	-0.519306	0.548692	unfamiliar	N100
C6	-2.09708	0.0482716	-0.4471	0.858055	unfamiliar	N100
CP3	-2.93527	0.00790607	-0.625802	0.32362	unfamiliar	N100
CPz	-2.74152	0.0122277	-0.584495	0.37906	unfamiliar	N100
CP4	-2.65401	0.0148452	-0.565837	0.387031	unfamiliar	N100
P5	-2.19489	0.0395534	-0.467953	0.789156	unfamiliar	N100
P1	-3.22372	0.00407288	-0.6873	0.215863	unfamiliar	N100
P2	-3.15874	0.00473525	-0.673446	0.246233	unfamiliar	N100
P6	-2.1033	0.0476697	-0.448425	0.858055	unfamiliar	N100
PO5	-3.3481	0.00304713	-0.713818	0.164545	unfamiliar	N100
PO3	-3.85878	0.000910155	-0.822694	0.0537062	unfamiliar	N100
PO4	-4.60108	0.000154491	-0.980954	0.00973293	unfamiliar	N100
PO6	-3.7902	0.0010717	-0.808073	0.0621589	unfamiliar	N100
FT7	-1.61779	0.120631	-0.344914	1	unfamiliar	N100
FT8	-1.9967	0.0589836	-0.425697	0.909286	unfamiliar	N100
TP7	-2.59018	0.0170793	-0.552227	0.426983	unfamiliar	N100
TP8	-1.21991	0.236022	-0.260086	1	unfamiliar	N100
PO7	-3.43092	0.002509	-0.731476	0.140504	unfamiliar	N100
PO8	-3.01645	0.00657002	-0.643108	0.302221	unfamiliar	N100
