## Supplementary Tables for "Interoceptive Accuracy Modulates Electroencephalogram During Music Recall Tasks": s7_mute_P200_familiar.xlsx

### Sheet: mute_p200_recall_ttest_results
Electrode	t value	p value	Effect size	Corrected p value	Condition	ERP component
Fp1	-1.1453	0.264969	-0.244179	1	familiar	P200
Fpz	-0.887996	0.384601	-0.189321	1	familiar	P200
Fp2	-1.49302	0.150304	-0.318314	1	familiar	P200
F7	-1.38176	0.181568	-0.294593	1	familiar	P200
F3	-1.97107	0.0620379	-0.420233	1	familiar	P200
Fz	-1.04568	0.307595	-0.22294	1	familiar	P200
F4	-2.89122	0.00873661	-0.616411	0.48925	familiar	P200
F8	-2.25076	0.0352417	-0.479863	1	familiar	P200
FC5	-2.24511	0.0356568	-0.47866	1	familiar	P200
FC1	-0.392892	0.698359	-0.0837649	1	familiar	P200
FC2	-0.43559	0.667579	-0.0928681	1	familiar	P200
FC6	-3.26675	0.0036848	-0.696474	0.210034	familiar	P200
A1	1.32396	0.199748	0.282269	1	familiar	P200
T3	-0.511265	0.614499	-0.109002	1	familiar	P200
C3	-1.24413	0.227161	-0.265249	1	familiar	P200
Cz	0.711664	0.484504	0.151727	1	familiar	P200
C4	-2.53402	0.0193025	-0.540254	1	familiar	P200
T4	-4.07124	0.000547998	-0.867992	0.0339759	familiar	P200
A2	-1.32396	0.199748	-0.282269	1	familiar	P200
CP5	-2.17415	0.0412733	-0.463529	1	familiar	P200
CP1	-0.494263	0.626251	-0.105377	1	familiar	P200
CP2	-1.06974	0.296877	-0.22807	1	familiar	P200
CP6	-4.954	6.68203e-05	-1.0562	0.0042765	familiar	P200
T5	-1.85332	0.0779409	-0.395129	1	familiar	P200
P3	-1.39961	0.176229	-0.298398	1	familiar	P200
Pz	-1.03926	0.310503	-0.22157	1	familiar	P200
P4	-2.75337	0.0119089	-0.587021	0.643082	familiar	P200
T6	-2.40573	0.0254361	-0.512904	1	familiar	P200
POz	-0.559209	0.581934	-0.119224	1	familiar	P200
O1	0.283407	0.77964	0.0604225	1	familiar	P200
Oz	0.223017	0.825677	0.0475474	1	familiar	P200
O2	-0.885215	0.386065	-0.188728	1	familiar	P200
AF7	-2.25427	0.0349852	-0.480613	1	familiar	P200
AF3	-2.33268	0.0296932	-0.497328	1	familiar	P200
AF4	-2.39765	0.0258775	-0.511181	1	familiar	P200
AF8	-1.38876	0.179459	-0.296085	1	familiar	P200
F5	-2.30808	0.0312685	-0.492084	1	familiar	P200
F1	-1.83697	0.0804102	-0.391642	1	familiar	P200
F2	-1.63409	0.117143	-0.34839	1	familiar	P200
F6	-3.3601	0.00296268	-0.716376	0.177761	familiar	P200
FC3	-0.379655	0.708014	-0.0809428	1	familiar	P200
FCz	0.259968	0.79742	0.0554254	1	familiar	P200
FC4	-2.1982	0.0392852	-0.468658	1	familiar	P200
C5	-2.09763	0.0482186	-0.447216	1	familiar	P200
C1	-0.16064	0.873913	-0.0342485	1	familiar	P200
C2	-0.487456	0.630985	-0.103926	1	familiar	P200
C6	-4.44427	0.000224607	-0.947522	0.0141502	familiar	P200
CP3	-1.0285	0.315416	-0.219277	1	familiar	P200
CPz	0.0725344	0.942863	0.0154644	1	familiar	P200
CP4	-3.32492	0.00321699	-0.708875	0.186585	familiar	P200
P5	-0.928876	0.363508	-0.198037	1	familiar	P200
P1	-0.532839	0.599739	-0.113602	1	familiar	P200
P2	-1.75249	0.0942799	-0.373631	1	familiar	P200
P6	-2.87084	0.00914854	-0.612066	0.50317	familiar	P200
PO5	-0.664356	0.513692	-0.141641	1	familiar	P200
PO3	-0.812054	0.42587	-0.173131	1	familiar	P200
PO4	-0.746446	0.463673	-0.159143	1	familiar	P200
PO6	-0.601946	0.553654	-0.128335	1	familiar	P200
FT7	-0.839403	0.410698	-0.178961	1	familiar	P200
FT8	-3.35847	0.00297404	-0.716028	0.177761	familiar	P200
TP7	-0.928772	0.363561	-0.198015	1	familiar	P200
TP8	-4.04298	0.000586294	-0.861967	0.0357639	familiar	P200
PO7	0.077681	0.938817	0.0165616	1	familiar	P200
PO8	-1.26273	0.220528	-0.269215	1	familiar	P200
