## Supplementary Tables for "Interoceptive Accuracy Modulates Electroencephalogram During Music Recall Tasks": s8_mute_P200_unfamiliar.xlsx

### Sheet: mute_p200_control_ttest_results
Electrode	t value	p value	Effect size	Corrected p value	Condition	ERP component
Fp1	-0.669516	0.510461	-0.142741	1	unfamiliar	P200
Fpz	-0.561964	0.58009	-0.119811	1	unfamiliar	P200
Fp2	-0.499198	0.62283	-0.106429	1	unfamiliar	P200
F7	-0.220821	0.827365	-0.0470791	1	unfamiliar	P200
F3	-0.727905	0.474711	-0.15519	1	unfamiliar	P200
Fz	-0.701685	0.49058	-0.1496	1	unfamiliar	P200
F4	-1.1	0.283781	-0.234521	1	unfamiliar	P200
F8	-0.112471	0.911518	-0.0239788	1	unfamiliar	P200
FC5	-0.801213	0.431981	-0.170819	1	unfamiliar	P200
FC1	0.0740877	0.941642	0.0157955	1	unfamiliar	P200
FC2	-0.071292	0.94384	-0.0151995	1	unfamiliar	P200
FC6	-0.933379	0.361233	-0.198997	1	unfamiliar	P200
A1	0.309443	0.760034	0.0659734	1	unfamiliar	P200
T3	-0.448629	0.658294	-0.0956481	1	unfamiliar	P200
C3	-0.332018	0.743167	-0.0707864	1	unfamiliar	P200
Cz	0.509306	0.615848	0.108584	1	unfamiliar	P200
C4	0.120468	0.905258	0.0256838	1	unfamiliar	P200
T4	-0.784195	0.441682	-0.167191	1	unfamiliar	P200
A2	-0.309443	0.760034	-0.0659734	1	unfamiliar	P200
CP5	-0.819097	0.42193	-0.174632	1	unfamiliar	P200
CP1	0.28323	0.779774	0.0603848	1	unfamiliar	P200
CP2	0.505595	0.618407	0.107793	1	unfamiliar	P200
CP6	0.138475	0.891184	0.029523	1	unfamiliar	P200
T5	0.513457	0.612992	0.109469	1	unfamiliar	P200
P3	0.253875	0.802061	0.0541264	1	unfamiliar	P200
Pz	0.104183	0.918013	0.0222118	1	unfamiliar	P200
P4	-0.057356	0.954804	-0.0122283	1	unfamiliar	P200
T6	-0.892831	0.382065	-0.190352	1	unfamiliar	P200
POz	-0.501999	0.620891	-0.107027	1	unfamiliar	P200
O1	-0.112986	0.911115	-0.0240886	1	unfamiliar	P200
Oz	-0.461153	0.649429	-0.0983181	1	unfamiliar	P200
O2	-1.01075	0.323643	-0.215492	1	unfamiliar	P200
AF7	-0.418981	0.679485	-0.089327	1	unfamiliar	P200
AF3	-1.02653	0.316323	-0.218856	1	unfamiliar	P200
AF4	-1.05619	0.30288	-0.225181	1	unfamiliar	P200
AF8	-0.577135	0.569984	-0.123046	1	unfamiliar	P200
F5	-0.816542	0.423357	-0.174087	1	unfamiliar	P200
F1	-0.943215	0.356297	-0.201094	1	unfamiliar	P200
F2	-0.785812	0.440754	-0.167536	1	unfamiliar	P200
F6	-0.904263	0.376113	-0.19279	1	unfamiliar	P200
FC3	-0.290223	0.774492	-0.0618757	1	unfamiliar	P200
FCz	0.224877	0.824248	0.047944	1	unfamiliar	P200
FC4	-0.724418	0.476803	-0.154446	1	unfamiliar	P200
C5	-0.715315	0.482292	-0.152506	1	unfamiliar	P200
C1	0.249959	0.805048	0.0532915	1	unfamiliar	P200
C2	0.592661	0.559737	0.126356	1	unfamiliar	P200
C6	-0.414432	0.682761	-0.0883572	1	unfamiliar	P200
CP3	-0.212616	0.833677	-0.0453298	1	unfamiliar	P200
CPz	0.608835	0.549164	0.129804	1	unfamiliar	P200
CP4	0.066539	0.947578	0.0141862	1	unfamiliar	P200
P5	0.388299	0.701704	0.0827855	1	unfamiliar	P200
P1	0.448415	0.658446	0.0956024	1	unfamiliar	P200
P2	0.284428	0.778868	0.0606402	1	unfamiliar	P200
P6	-0.073949	0.941751	-0.015766	1	unfamiliar	P200
PO5	0.459192	0.650814	0.0979	1	unfamiliar	P200
PO3	0.608884	0.549132	0.129814	1	unfamiliar	P200
PO4	-0.42287	0.676689	-0.0901561	1	unfamiliar	P200
PO6	-0.684343	0.501242	-0.145902	1	unfamiliar	P200
FT7	-0.0783377	0.938301	-0.0167017	1	unfamiliar	P200
FT8	-0.880714	0.388441	-0.187769	1	unfamiliar	P200
TP7	-0.696666	0.493652	-0.14853	1	unfamiliar	P200
TP8	-0.726539	0.47553	-0.154899	1	unfamiliar	P200
PO7	0.243155	0.810245	0.0518408	1	unfamiliar	P200
PO8	-0.533875	0.599034	-0.113823	1	unfamiliar	P200
