## Supplementary Tables for "Interoceptive Accuracy Modulates Electroencephalogram During Music Recall Tasks": s9_mute_P300_familiar.xlsx

### Sheet: mute_p300_recall_ttest_results
Electrode	t value	p value	Effect size	Corrected p value	Condition	ERP component
Fp1	-2.01419	0.0569762	-0.429428	1	familiar	P300
Fpz	-2.17318	0.0413547	-0.463324	1	familiar	P300
Fp2	-1.97654	0.0613737	-0.421401	1	familiar	P300
F7	-0.810356	0.426824	-0.172768	1	familiar	P300
F3	-1.49826	0.148947	-0.319431	1	familiar	P300
Fz	-0.162498	0.872467	-0.0346446	1	familiar	P300
F4	-0.442807	0.662433	-0.0944068	1	familiar	P300
F8	-0.52119	0.607688	-0.111118	1	familiar	P300
FC5	-0.0210908	0.983372	-0.00449656	1	familiar	P300
FC1	0.214112	0.832525	0.0456487	1	familiar	P300
FC2	0.865866	0.396348	0.184603	1	familiar	P300
FC6	1.02321	0.31785	0.21815	1	familiar	P300
A1	-1.20397	0.241996	-0.256688	1	familiar	P300
T3	1.71585	0.100908	0.36582	1	familiar	P300
C3	1.44224	0.163983	0.307487	1	familiar	P300
Cz	1.91445	0.0692863	0.408162	1	familiar	P300
C4	2.39995	0.0257515	0.51167	0.916484	familiar	P300
T4	3.67897	0.00139611	0.784359	0.0632053	familiar	P300
A2	1.20397	0.241996	0.256688	1	familiar	P300
CP5	3.49894	0.00213766	0.745977	0.0876442	familiar	P300
CP1	3.59465	0.00170503	0.766381	0.0733163	familiar	P300
CP2	3.61429	0.00162755	0.770569	0.071612	familiar	P300
CP6	4.0386	0.000592472	0.861032	0.0316634	familiar	P300
T5	3.36046	0.00296018	0.716453	0.112487	familiar	P300
P3	3.86728	0.00089188	0.824508	0.0437021	familiar	P300
Pz	4.72503	0.000115011	1.00738	0.00724567	familiar	P300
P4	4.12209	0.00048526	0.878833	0.0271746	familiar	P300
T6	4.91583	7.3135e-05	1.04806	0.00468064	familiar	P300
POz	4.44733	0.000222972	0.948174	0.0136013	familiar	P300
O1	3.49873	0.00213875	0.745931	0.0876442	familiar	P300
Oz	3.71014	0.00129648	0.791005	0.0609347	familiar	P300
O2	3.39353	0.00273932	0.723504	0.106834	familiar	P300
AF7	-1.82351	0.0824924	-0.388774	1	familiar	P300
AF3	-1.4299	0.167456	-0.304855	1	familiar	P300
AF4	-0.40475	0.689754	-0.086293	1	familiar	P300
AF8	-1.28505	0.212767	-0.273974	1	familiar	P300
F5	-0.946961	0.354429	-0.201893	1	familiar	P300
F1	-0.947829	0.353997	-0.202078	1	familiar	P300
F2	0.114117	0.910229	0.0243298	1	familiar	P300
F6	-0.727067	0.475213	-0.155011	1	familiar	P300
FC3	0.575883	0.570815	0.122779	1	familiar	P300
FCz	0.242851	0.810477	0.0517759	1	familiar	P300
FC4	0.551561	0.587071	0.117593	1	familiar	P300
C5	1.86114	0.0767837	0.396795	1	familiar	P300
C1	1.61751	0.120691	0.344855	1	familiar	P300
C2	2.13645	0.0445724	0.455494	1	familiar	P300
C6	2.40533	0.0254579	0.512818	0.916484	familiar	P300
CP3	2.96861	0.00732854	0.632909	0.271156	familiar	P300
CPz	3.68568	0.00137403	0.785791	0.0632053	familiar	P300
CP4	3.57682	0.0017785	0.76258	0.074697	familiar	P300
P5	4.08355	0.000532109	0.870615	0.029266	familiar	P300
P1	4.55105	0.000174069	0.970286	0.0107923	familiar	P300
P2	4.15737	0.000446	0.886354	0.026314	familiar	P300
P6	4.34562	0.000284326	0.926489	0.0170596	familiar	P300
PO5	3.76288	0.0011437	0.802249	0.0548975	familiar	P300
PO3	4.12958	0.000476653	0.880429	0.0271692	familiar	P300
PO4	4.04294	0.000586359	0.861957	0.0316634	familiar	P300
PO6	3.96133	0.000712591	0.844558	0.036522	familiar	P300
FT7	0.376422	0.710379	0.0802535	1	familiar	P300
FT8	0.937112	0.359354	0.199793	1	familiar	P300
TP7	2.33223	0.0297211	0.497233	1	familiar	P300
TP8	4.15449	0.000449085	0.88574	0.026314	familiar	P300
PO7	3.96739	0.000702346	0.845851	0.036522	familiar	P300
PO8	3.95693	0.000720105	0.843621	0.036522	familiar	P300
