## Supplementary Tables for "Interoceptive Accuracy Modulates Electroencephalogram During Music Recall Tasks": s10_mute_P300_unfamiliar.xlsx

### Sheet: mute_p300_control_ttest_results
Electrode	t value	p value	Effect size	Corrected p value	Condition	ERP component
Fp1	-1.87369	0.0749574	-0.399472	1	unfamiliar	P300
Fpz	-1.04428	0.308226	-0.222642	1	unfamiliar	P300
Fp2	-1.07572	0.294258	-0.229343	1	unfamiliar	P300
F7	-1.2903	0.210974	-0.275092	1	unfamiliar	P300
F3	-2.03712	0.0544378	-0.434316	1	unfamiliar	P300
Fz	-1.85207	0.0781268	-0.394863	1	unfamiliar	P300
F4	-2.30015	0.0317922	-0.490394	1	unfamiliar	P300
F8	-0.45008	0.657265	-0.0959573	1	unfamiliar	P300
FC5	-1.91493	0.0692216	-0.408265	1	unfamiliar	P300
FC1	-1.82122	0.0828528	-0.388284	1	unfamiliar	P300
FC2	-1.87378	0.0749438	-0.399492	1	unfamiliar	P300
FC6	-2.02952	0.0552687	-0.432694	1	unfamiliar	P300
A1	-1.80137	0.086022	-0.384054	1	unfamiliar	P300
T3	-0.863111	0.397827	-0.184016	1	unfamiliar	P300
C3	-1.72855	0.0985661	-0.368528	1	unfamiliar	P300
Cz	-1.87861	0.0742521	-0.40052	1	unfamiliar	P300
C4	-1.15938	0.259315	-0.24718	1	unfamiliar	P300
T4	-0.135309	0.893656	-0.0288481	1	unfamiliar	P300
A2	1.80137	0.086022	0.384054	1	unfamiliar	P300
CP5	-0.220824	0.827362	-0.0470799	1	unfamiliar	P300
CP1	-0.240135	0.812554	-0.051197	1	unfamiliar	P300
CP2	-0.189262	0.851704	-0.0403509	1	unfamiliar	P300
CP6	1.2229	0.234914	0.260723	1	unfamiliar	P300
T5	0.828688	0.416601	0.176677	1	unfamiliar	P300
P3	1.29991	0.20772	0.277141	1	unfamiliar	P300
Pz	0.650483	0.522434	0.138683	1	unfamiliar	P300
P4	0.979156	0.338649	0.208757	1	unfamiliar	P300
T6	2.38346	0.0266698	0.508156	1	unfamiliar	P300
POz	1.76592	0.0919445	0.376496	1	unfamiliar	P300
O1	1.27001	0.217974	0.270767	1	unfamiliar	P300
Oz	1.13699	0.268351	0.242407	1	unfamiliar	P300
O2	2.63868	0.0153553	0.562568	0.952026	unfamiliar	P300
AF7	-1.51568	0.144508	-0.323145	1	unfamiliar	P300
AF3	-2.24037	0.0360094	-0.477648	1	unfamiliar	P300
AF4	-1.82891	0.0816518	-0.389925	1	unfamiliar	P300
AF8	-1.04867	0.306249	-0.223578	1	unfamiliar	P300
F5	-2.31377	0.0308975	-0.493297	1	unfamiliar	P300
F1	-2.35122	0.0285542	-0.501282	1	unfamiliar	P300
F2	-2.00726	0.0577645	-0.427949	1	unfamiliar	P300
F6	-1.48032	0.153635	-0.315606	1	unfamiliar	P300
FC3	-2.30826	0.0312567	-0.492122	1	unfamiliar	P300
FCz	-2.04827	0.0532407	-0.436693	1	unfamiliar	P300
FC4	-2.3358	0.0294985	-0.497994	1	unfamiliar	P300
C5	-1.1791	0.251544	-0.251386	1	unfamiliar	P300
C1	-1.45444	0.16061	-0.310087	1	unfamiliar	P300
C2	-1.44358	0.163609	-0.307773	1	unfamiliar	P300
C6	-0.440365	0.664172	-0.0938861	1	unfamiliar	P300
CP3	-0.516148	0.611143	-0.110043	1	unfamiliar	P300
CPz	-0.293718	0.771857	-0.0626209	1	unfamiliar	P300
CP4	0.0261152	0.979412	0.00556778	1	unfamiliar	P300
P5	1.47687	0.154551	0.314869	1	unfamiliar	P300
P1	1.15062	0.262824	0.245312	1	unfamiliar	P300
P2	1.25741	0.222408	0.268082	1	unfamiliar	P300
P6	2.03829	0.054311	0.434566	1	unfamiliar	P300
PO5	1.6741	0.108941	0.35692	1	unfamiliar	P300
PO3	2.40011	0.0257424	0.511706	1	unfamiliar	P300
PO4	1.28117	0.214101	0.273147	1	unfamiliar	P300
PO6	3.05487	0.00601611	0.651301	0.379015	unfamiliar	P300
FT7	-1.14503	0.26508	-0.244121	1	unfamiliar	P300
FT8	-1.32689	0.198794	-0.282893	1	unfamiliar	P300
TP7	-0.156919	0.876807	-0.0334553	1	unfamiliar	P300
TP8	1.30046	0.207536	0.277258	1	unfamiliar	P300
PO7	1.33105	0.197444	0.283781	1	unfamiliar	P300
PO8	3.89515	0.00083453	0.830449	0.0534099	unfamiliar	P300
