## Supplementary Tables for "Interoceptive Accuracy Modulates Electroencephalogram During Music Recall Tasks": s11_mute_LPP_familiar.xlsx

### Sheet: mute_lpp_recall_ttest_results
Electrode	t value	p value	Effect size	Corrected p value	Condition	ERP component
Fp1	-2.10615	0.0473957	-0.449034	1	familiar	LPP
Fpz	-1.64151	0.115585	-0.34997	1	familiar	LPP
Fp2	-1.16718	0.256219	-0.248844	1	familiar	LPP
F7	0.32142	0.751069	0.0685271	1	familiar	LPP
F3	-1.85359	0.0779005	-0.395186	1	familiar	LPP
Fz	-1.65541	0.11271	-0.352935	1	familiar	LPP
F4	-1.85844	0.0771811	-0.396221	1	familiar	LPP
F8	-1.12618	0.272794	-0.240103	1	familiar	LPP
FC5	0.062707	0.950593	0.0133692	1	familiar	LPP
FC1	-0.444176	0.661459	-0.0946987	1	familiar	LPP
FC2	-0.204753	0.839737	-0.0436534	1	familiar	LPP
FC6	0.0114104	0.991004	0.00243271	1	familiar	LPP
A1	1.67216	0.109329	0.356505	1	familiar	LPP
T3	1.57179	0.130945	0.335107	1	familiar	LPP
C3	1.64219	0.115443	0.350115	1	familiar	LPP
Cz	1.82159	0.0827947	0.388363	1	familiar	LPP
C4	1.81575	0.0837156	0.387119	1	familiar	LPP
T4	1.75571	0.0937158	0.374318	1	familiar	LPP
A2	-1.67216	0.109329	-0.356505	1	familiar	LPP
CP5	3.96594	0.00070478	0.845542	0.0310103	familiar	LPP
CP1	4.36668	0.000270365	0.930979	0.0121664	familiar	LPP
CP2	3.82029	0.000997587	0.814489	0.0428962	familiar	LPP
CP6	2.54664	0.0187804	0.542946	0.694873	familiar	LPP
T5	5.25687	3.27627e-05	1.12077	0.00170801	familiar	LPP
P3	5.33986	2.69858e-05	1.13846	0.00148422	familiar	LPP
Pz	6.20484	3.72622e-06	1.32288	0.000223573	familiar	LPP
P4	5.03735	5.48805e-05	1.07397	0.00268915	familiar	LPP
T6	3.46581	0.00231129	0.738912	0.0970741	familiar	LPP
POz	6.53058	1.8082e-06	1.39233	0.0001103	familiar	LPP
O1	5.2753	3.13794e-05	1.1247	0.00169449	familiar	LPP
Oz	6.14832	4.22993e-06	1.31083	0.000249566	familiar	LPP
O2	5.26391	3.22266e-05	1.12227	0.00170801	familiar	LPP
AF7	-1.64975	0.113874	-0.351727	1	familiar	LPP
AF3	-1.89487	0.0719619	-0.403987	1	familiar	LPP
AF4	-0.95408	0.350897	-0.203411	1	familiar	LPP
AF8	-1.23276	0.23129	-0.262825	1	familiar	LPP
F5	-0.921028	0.367496	-0.196364	1	familiar	LPP
F1	-2.01523	0.056859	-0.429649	1	familiar	LPP
F2	-1.43986	0.164649	-0.306979	1	familiar	LPP
F6	-0.833986	0.413675	-0.177806	1	familiar	LPP
FC3	0.366858	0.717396	0.0782144	1	familiar	LPP
FCz	-0.882064	0.387727	-0.188057	1	familiar	LPP
FC4	-0.19076	0.850546	-0.0406702	1	familiar	LPP
C5	2.68416	0.0138889	0.572264	0.541666	familiar	LPP
C1	1.70005	0.103887	0.362452	1	familiar	LPP
C2	2.09751	0.04823	0.447191	1	familiar	LPP
C6	1.47717	0.154472	0.314933	1	familiar	LPP
CP3	3.46244	0.00232966	0.738196	0.0970741	familiar	LPP
CPz	4.76385	0.000104872	1.01566	0.00492898	familiar	LPP
CP4	3.40029	0.00269622	0.724944	0.107849	familiar	LPP
P5	5.04997	5.32713e-05	1.07666	0.00266357	familiar	LPP
P1	7.39223	2.85353e-07	1.57603	1.82626e-05	familiar	LPP
P2	5.5614	1.61291e-05	1.18569	0.000903229	familiar	LPP
P6	4.55976	0.000170488	0.972145	0.00784245	familiar	LPP
PO5	5.68168	1.22222e-05	1.21134	0.000708887	familiar	LPP
PO3	6.54205	1.76317e-06	1.39477	0.000109317	familiar	LPP
PO4	6.9095	7.93191e-07	1.47311	4.9971e-05	familiar	LPP
PO6	5.64599	1.32684e-05	1.20373	0.000756301	familiar	LPP
FT7	0.400354	0.692939	0.0853558	1	familiar	LPP
FT8	-0.318313	0.753391	-0.0678646	1	familiar	LPP
TP7	2.23171	0.0366614	0.475801	1	familiar	LPP
TP8	2.63407	0.0155117	0.561585	0.589445	familiar	LPP
PO7	5.11049	4.61939e-05	1.08956	0.00235589	familiar	LPP
PO8	4.90034	7.58664e-05	1.04476	0.00364159	familiar	LPP
