## Supplementary Tables for "Interoceptive Accuracy Modulates Electroencephalogram During Music Recall Tasks": s12_mute_LPP_unfamiliar.xlsx

### Sheet: mute_lpp_control_ttest_results
Electrode	t value	p value	Effect size	Corrected p value	Condition	ERP component
Fp1	-1.073	0.295448	-0.228764	1	unfamiliar	LPP
Fpz	-0.691442	0.496862	-0.147416	1	unfamiliar	LPP
Fp2	-0.339926	0.737289	-0.0724725	1	unfamiliar	LPP
F7	-0.857804	0.400685	-0.182884	1	unfamiliar	LPP
F3	-1.11336	0.278136	-0.237369	1	unfamiliar	LPP
Fz	-1.30162	0.207144	-0.277507	1	unfamiliar	LPP
F4	-1.37878	0.182473	-0.293957	1	unfamiliar	LPP
F8	0.696556	0.493719	0.148506	1	unfamiliar	LPP
FC5	-0.850646	0.404561	-0.181358	1	unfamiliar	LPP
FC1	-0.896227	0.380291	-0.191076	1	unfamiliar	LPP
FC2	-1.0696	0.296938	-0.22804	1	unfamiliar	LPP
FC6	-0.800758	0.432239	-0.170722	1	unfamiliar	LPP
A1	1.20316	0.242303	0.256515	1	unfamiliar	LPP
T3	0.950906	0.352469	0.202734	1	unfamiliar	LPP
C3	0.199626	0.843693	0.0425605	1	unfamiliar	LPP
Cz	-0.0678762	0.946526	-0.0144712	1	unfamiliar	LPP
C4	0.672097	0.50885	0.143292	1	unfamiliar	LPP
T4	0.696684	0.493641	0.148534	1	unfamiliar	LPP
A2	-1.20316	0.242303	-0.256515	1	unfamiliar	LPP
CP5	1.49225	0.150506	0.318148	1	unfamiliar	LPP
CP1	1.72979	0.09834	0.368793	1	unfamiliar	LPP
CP2	1.82466	0.0823129	0.389019	1	unfamiliar	LPP
CP6	2.17053	0.0415801	0.462758	1	unfamiliar	LPP
T5	3.24262	0.00389781	0.691328	0.229971	unfamiliar	LPP
P3	3.04827	0.00610791	0.649894	0.335935	unfamiliar	LPP
Pz	2.45359	0.022962	0.523107	1	unfamiliar	LPP
P4	2.18605	0.0402781	0.466068	1	unfamiliar	LPP
T6	1.25348	0.223806	0.267244	1	unfamiliar	LPP
POz	3.23692	0.00394978	0.690114	0.229971	unfamiliar	LPP
O1	3.1005	0.00541672	0.66103	0.303336	unfamiliar	LPP
Oz	2.17838	0.040917	0.464432	1	unfamiliar	LPP
O2	3.82918	0.000976678	0.816384	0.0615307	unfamiliar	LPP
AF7	-1.20262	0.242508	-0.2564	1	unfamiliar	LPP
AF3	-1.99853	0.0587711	-0.426087	1	unfamiliar	LPP
AF4	-1.31401	0.203016	-0.280148	1	unfamiliar	LPP
AF8	0.0719604	0.943314	0.015342	1	unfamiliar	LPP
F5	-1.25871	0.221948	-0.268358	1	unfamiliar	LPP
F1	-1.70765	0.102445	-0.364072	1	unfamiliar	LPP
F2	-1.4453	0.163133	-0.308138	1	unfamiliar	LPP
F6	-0.47097	0.642518	-0.100411	1	unfamiliar	LPP
FC3	-0.803181	0.430868	-0.171239	1	unfamiliar	LPP
FCz	-1.17506	0.253123	-0.250524	1	unfamiliar	LPP
FC4	-1.1069	0.280854	-0.235993	1	unfamiliar	LPP
C5	0.233426	0.817691	0.0497666	1	unfamiliar	LPP
C1	0.535731	0.597773	0.114218	1	unfamiliar	LPP
C2	0.136984	0.892348	0.0292051	1	unfamiliar	LPP
C6	0.993532	0.331761	0.211822	1	unfamiliar	LPP
CP3	1.46737	0.157095	0.312843	1	unfamiliar	LPP
CPz	2.27684	0.0333794	0.485425	1	unfamiliar	LPP
CP4	1.9345	0.0666382	0.412437	1	unfamiliar	LPP
P5	3.31121	0.00332171	0.705952	0.199303	unfamiliar	LPP
P1	2.7832	0.0111411	0.59338	0.590481	unfamiliar	LPP
P2	2.82942	0.0100436	0.603235	0.542356	unfamiliar	LPP
P6	1.72384	0.0994296	0.367523	1	unfamiliar	LPP
PO5	3.64793	0.00150279	0.777742	0.0931729	unfamiliar	LPP
PO3	4.25593	0.000352339	0.907367	0.0225497	unfamiliar	LPP
PO4	2.14763	0.0435702	0.457876	1	unfamiliar	LPP
PO6	3.47161	0.00227993	0.740149	0.139076	unfamiliar	LPP
FT7	0.142203	0.888275	0.0303177	1	unfamiliar	LPP
FT8	-0.407599	0.687694	-0.0869003	1	unfamiliar	LPP
TP7	1.3137	0.20312	0.280081	1	unfamiliar	LPP
TP8	1.70738	0.102494	0.364016	1	unfamiliar	LPP
PO7	3.13268	0.00502927	0.667889	0.286668	unfamiliar	LPP
PO8	2.33502	0.0295469	0.497828	1	unfamiliar	LPP
