## Supplementary Tables for "Interoceptive Accuracy Modulates Electroencephalogram During Music Recall Tasks": s14_N100_familiar.xlsx

### Sheet: n100_recall_ttest_results
Electrode	t value	p value	Effect size	Corrected p value	Condition	ERP component
Fp1	-5.85568	8.20482e-06	-1.24843	0.000270759	familiar	N100
Fpz	-5.38861	2.40865e-05	-1.14886	0.000632131	familiar	N100
Fp2	-4.77925	0.000101104	-1.01894	0.00151656	familiar	N100
F7	-5.4008	2.34122e-05	-1.15145	0.000632131	familiar	N100
F3	-7.95938	8.93468e-08	-1.69695	5.09277e-06	familiar	N100
Fz	-9.31222	6.64636e-09	-1.98537	4.25367e-07	familiar	N100
F4	-6.97251	6.9288e-07	-1.48654	3.11796e-05	familiar	N100
F8	-4.84459	8.65812e-05	-1.03287	0.0013853	familiar	N100
FC5	-5.24391	3.37717e-05	-1.11801	0.000810522	familiar	N100
FC1	-8.01818	7.94079e-08	-1.70948	4.60566e-06	familiar	N100
FC2	-7.33767	3.19809e-07	-1.5644	1.59904e-05	familiar	N100
FC6	-5.75549	1.0317e-05	-1.22707	0.000319828	familiar	N100
M1	-2.00772	0.057712	-0.428047	0.115424	familiar	N100
T3	-4.67654	0.000129076	-0.997041	0.00167799	familiar	N100
C3	-8.09108	6.86521e-08	-1.72502	4.05047e-06	familiar	N100
Cz	-8.15075	6.09731e-08	-1.73774	3.71936e-06	familiar	N100
C4	-5.57459	1.56447e-05	-1.18851	0.000453698	familiar	N100
T4	-3.2931	0.00346519	-0.702091	0.017326	familiar	N100
M2	2.00772	0.057712	0.428047	0.115424	familiar	N100
CP5	-6.85557	8.90866e-07	-1.46161	3.83072e-05	familiar	N100
CP1	-7.76295	1.32929e-07	-1.65507	7.44404e-06	familiar	N100
CP2	-7.06743	5.65763e-07	-1.50678	2.65909e-05	familiar	N100
CP6	-4.20739	0.000395715	-0.897018	0.00356143	familiar	N100
T5	-4.94013	6.90474e-05	-1.05324	0.0011738	familiar	N100
P3	-6.90567	7.99741e-07	-1.47229	3.51886e-05	familiar	N100
Pz	-7.32865	3.25904e-07	-1.56247	1.59904e-05	familiar	N100
P4	-6.60417	1.53856e-06	-1.40801	6.00037e-05	familiar	N100
T6	-2.22276	0.037346	-0.473893	0.112038	familiar	N100
POz	-6.80015	1.00419e-06	-1.4498	4.11717e-05	familiar	N100
O1	-5.04443	5.39718e-05	-1.07548	0.00103719	familiar	N100
Oz	-5.03249	5.55128e-05	-1.07293	0.00103719	familiar	N100
O2	-4.0119	0.000631509	-0.855339	0.00505207	familiar	N100
AF7	-5.30367	2.93656e-05	-1.13075	0.000734139	familiar	N100
AF3	-6.53874	1.77606e-06	-1.39406	6.57142e-05	familiar	N100
AF4	-5.70151	1.16776e-05	-1.21557	0.000350328	familiar	N100
AF8	-5.11254	4.5972e-05	-1.09	0.00101138	familiar	N100
F5	-6.23925	3.45004e-06	-1.33021	0.000117301	familiar	N100
F1	-8.52277	2.9415e-08	-1.81706	1.85314e-06	familiar	N100
F2	-6.82114	9.59616e-07	-1.45427	4.03039e-05	familiar	N100
F6	-5.22	3.57176e-05	-1.11291	0.000821504	familiar	N100
FC3	-7.63692	1.7199e-07	-1.6282	9.45947e-06	familiar	N100
FCz	-8.12267	6.44691e-08	-1.73176	3.86815e-06	familiar	N100
FC4	-7.62852	1.74983e-07	-1.62641	9.45947e-06	familiar	N100
C5	-6.5982	1.55879e-06	-1.40674	6.00037e-05	familiar	N100
C1	-8.40081	3.72799e-08	-1.79106	2.31135e-06	familiar	N100
C2	-7.58973	1.89514e-07	-1.61814	9.85471e-06	familiar	N100
C6	-5.09181	4.82702e-05	-1.08558	0.00101367	familiar	N100
CP3	-7.62324	1.76893e-07	-1.62528	9.45947e-06	familiar	N100
CPz	-7.38144	2.91851e-07	-1.57373	1.48844e-05	familiar	N100
CP4	-6.51684	1.86371e-06	-1.38939	6.70937e-05	familiar	N100
P5	-5.06136	5.18596e-05	-1.07909	0.00103719	familiar	N100
P1	-7.21695	4.12134e-07	-1.53866	1.97824e-05	familiar	N100
P2	-6.98343	6.76868e-07	-1.48887	3.11359e-05	familiar	N100
P6	-4.36382	0.000272221	-0.930369	0.00272221	familiar	N100
PO5	-5.52595	1.75082e-05	-1.17814	0.000490229	familiar	N100
PO3	-6.31758	2.89688e-06	-1.34691	0.000101391	familiar	N100
PO4	-6.64017	1.42204e-06	-1.41569	5.68818e-05	familiar	N100
PO6	-4.51738	0.000188631	-0.963108	0.00207494	familiar	N100
FT7	-4.72077	0.000116182	-1.00647	0.00162655	familiar	N100
FT8	-3.68274	0.00138368	-0.785162	0.0083021	familiar	N100
TP7	-5.80099	9.29635e-06	-1.23678	0.000297483	familiar	N100
TP8	-2.89578	0.00864703	-0.617381	0.0345881	familiar	N100
PO7	-4.59818	0.000155564	-0.980335	0.00186676	familiar	N100
PO8	-3.75943	0.00115313	-0.801513	0.00807192	familiar	N100
