## Supplementary Tables for "Interoceptive Accuracy Modulates Electroencephalogram During Music Recall Tasks": s15_N100_unfamiliar.xlsx

### Sheet: n100_control_ttest_results
Electrode	t value	p value	Effect size	Corrected p value	Condition	ERP component
Fp1	-4.96778	6.46775e-05	-1.05913	0.000582098	unfamiliar	N100
Fpz	-5.43136	2.18054e-05	-1.15797	0.000305275	unfamiliar	N100
Fp2	-5.64817	1.32021e-05	-1.20419	0.000243445	unfamiliar	N100
F7	-5.4045	2.32114e-05	-1.15224	0.000305275	unfamiliar	N100
F3	-6.72746	1.1757e-06	-1.4343	3.64466e-05	unfamiliar	N100
Fz	-7.52561	2.16322e-07	-1.60446	9.27714e-06	unfamiliar	N100
F4	-7.02079	6.24908e-07	-1.49684	2.24967e-05	unfamiliar	N100
F8	-6.66738	1.34003e-06	-1.42149	4.0201e-05	unfamiliar	N100
FC5	-8.01495	7.99234e-08	-1.70879	3.59655e-06	unfamiliar	N100
FC1	-8.92174	1.37336e-08	-1.90212	7.69083e-07	unfamiliar	N100
FC2	-9.03245	1.11576e-08	-1.92572	6.58299e-07	unfamiliar	N100
FC6	-7.53802	2.10844e-07	-1.60711	9.27714e-06	unfamiliar	N100
M1	-1.43226	0.166787	-0.305359	0.333573	unfamiliar	N100
T3	-5.51673	1.78858e-05	-1.17617	0.000285225	unfamiliar	N100
C3	-8.49334	3.11403e-08	-1.81079	1.65043e-06	unfamiliar	N100
Cz	-9.94247	2.14318e-09	-2.11974	1.37164e-07	unfamiliar	N100
C4	-8.03589	7.66436e-08	-1.71326	3.5256e-06	unfamiliar	N100
T4	-6.24875	3.37753e-06	-1.33224	8.44383e-05	unfamiliar	N100
M2	1.43226	0.166787	0.305359	0.333573	unfamiliar	N100
CP5	-6.0245	5.59178e-06	-1.28443	0.000123019	unfamiliar	N100
CP1	-8.68249	2.16308e-08	-1.85111	1.1897e-06	unfamiliar	N100
CP2	-9.66846	3.48495e-09	-2.06132	2.19552e-07	unfamiliar	N100
CP6	-6.94439	7.35926e-07	-1.48055	2.57574e-05	unfamiliar	N100
T5	-3.63625	0.00154501	-0.775251	0.00618002	unfamiliar	N100
P3	-6.63629	1.43415e-06	-1.41486	4.15904e-05	unfamiliar	N100
Pz	-8.95396	1.29259e-08	-1.90899	7.36775e-07	unfamiliar	N100
P4	-7.42956	2.64006e-07	-1.58399	1.08243e-05	unfamiliar	N100
T6	-3.51891	0.00203931	-0.750234	0.00618002	unfamiliar	N100
POz	-7.2577	3.78235e-07	-1.54735	1.47511e-05	unfamiliar	N100
O1	-4.75227	0.000107799	-1.01319	0.000780242	unfamiliar	N100
Oz	-5.37044	2.51278e-05	-1.14498	0.000305275	unfamiliar	N100
O2	-5.94015	6.7697e-06	-1.26644	0.000140817	unfamiliar	N100
AF7	-5.66097	1.28188e-05	-1.20692	0.000243445	unfamiliar	N100
AF3	-6.58601	1.60101e-06	-1.40414	4.48283e-05	unfamiliar	N100
AF4	-6.20812	3.69893e-06	-1.32358	8.87744e-05	unfamiliar	N100
AF8	-5.94434	6.70558e-06	-1.26734	0.000140817	unfamiliar	N100
F5	-6.76865	1.07511e-06	-1.44308	3.44037e-05	unfamiliar	N100
F1	-7.20747	4.20452e-07	-1.53664	1.55567e-05	unfamiliar	N100
F2	-7.34204	3.16896e-07	-1.56533	1.26758e-05	unfamiliar	N100
F6	-7.22028	4.09249e-07	-1.53937	1.55515e-05	unfamiliar	N100
FC3	-8.53052	2.89776e-08	-1.81871	1.56479e-06	unfamiliar	N100
FCz	-8.9913	1.2051e-08	-1.91695	6.9896e-07	unfamiliar	N100
FC4	-8.4593	3.32672e-08	-1.80353	1.7299e-06	unfamiliar	N100
C5	-7.52868	2.14949e-07	-1.60512	9.27714e-06	unfamiliar	N100
C1	-9.17715	8.52452e-09	-1.95658	5.11471e-07	unfamiliar	N100
C2	-8.08393	6.96369e-08	-1.7235	3.27294e-06	unfamiliar	N100
C6	-8.38837	3.81963e-08	-1.78841	1.90981e-06	unfamiliar	N100
CP3	-9.66647	3.49739e-09	-2.0609	2.19552e-07	unfamiliar	N100
CPz	-9.53378	4.44025e-09	-2.03261	2.70855e-07	unfamiliar	N100
CP4	-8.43148	3.51175e-08	-1.7976	1.79099e-06	unfamiliar	N100
P5	-4.79441	9.75303e-05	-1.02217	0.000780242	unfamiliar	N100
P1	-8.35163	4.10411e-08	-1.78057	2.01101e-06	unfamiliar	N100
P2	-8.15412	6.05658e-08	-1.73847	2.90716e-06	unfamiliar	N100
P6	-5.38553	2.42597e-05	-1.1482	0.000305275	unfamiliar	N100
PO5	-6.18253	3.91729e-06	-1.31812	9.00977e-05	unfamiliar	N100
PO3	-6.92582	7.65845e-07	-1.47659	2.60387e-05	unfamiliar	N100
PO4	-6.87503	8.54276e-07	-1.46576	2.81911e-05	unfamiliar	N100
PO6	-5.51817	1.78266e-05	-1.17648	0.000285225	unfamiliar	N100
FT7	-6.31016	2.94514e-06	-1.34533	7.65736e-05	unfamiliar	N100
FT8	-6.55047	1.73087e-06	-1.39656	4.67336e-05	unfamiliar	N100
TP7	-5.20368	3.71115e-05	-1.10943	0.000371115	unfamiliar	N100
TP8	-3.85181	0.0009254	-0.821209	0.004627	unfamiliar	N100
PO7	-5.66116	1.28129e-05	-1.20696	0.000243445	unfamiliar	N100
PO8	-4.18577	0.000416714	-0.892409	0.00250028	unfamiliar	N100
