## Supplementary Tables for "Interoceptive Accuracy Modulates Electroencephalogram During Music Recall Tasks": s16_P200_familiar.xlsx

### Sheet: p200_recall_ttest_results
Electrode	t value	p value	Effect size	Corrected p value	Condition	ERP component
Fp1	13.7384	5.78202e-12	2.92903	2.31281e-10	familiar	P200
Fpz	14.6933	1.60143e-12	3.13262	7.52674e-11	familiar	P200
Fp2	13.6002	7.00444e-12	2.89957	2.66169e-10	familiar	P200
F7	14.275	2.7858e-12	3.04345	1.22575e-10	familiar	P200
F3	17.035	9.03656e-14	3.63187	4.97011e-12	familiar	P200
Fz	17.4869	5.39845e-14	3.72821	3.07712e-12	familiar	P200
F4	16.7035	1.32867e-13	3.5612	7.17484e-12	familiar	P200
F8	13.2441	1.15645e-11	2.82366	4.16321e-10	familiar	P200
FC5	12.9862	1.67439e-11	2.76866	5.86037e-10	familiar	P200
FC1	18.5892	1.61121e-14	3.96322	9.98952e-13	familiar	P200
FC2	18.8849	1.17747e-14	4.02628	7.41804e-13	familiar	P200
FC6	15.3853	6.59103e-13	3.28015	3.22961e-11	familiar	P200
M1	-2.41127	0.0251375	-0.514085	0.125687	familiar	P200
T3	10.2426	1.27129e-09	2.18372	3.30536e-08	familiar	P200
C3	15.7962	3.95223e-13	3.36776	1.97611e-11	familiar	P200
Cz	18.5779	1.6307e-14	3.96082	9.98952e-13	familiar	P200
C4	14.471	2.14577e-12	3.08523	9.87053e-11	familiar	P200
T4	11.683	1.19109e-10	2.49083	3.45415e-09	familiar	P200
M2	2.41127	0.0251375	0.514085	0.125687	familiar	P200
CP5	7.33077	3.24458e-07	1.56293	6.48917e-06	familiar	P200
CP1	12.073	6.51075e-11	2.57397	2.01833e-09	familiar	P200
CP2	13.2995	1.06904e-11	2.83545	3.95546e-10	familiar	P200
CP6	10.6788	6.06024e-10	2.27673	1.69687e-08	familiar	P200
T5	3.36755	0.00291143	0.717964	0.0232914	familiar	P200
P3	5.45605	2.05894e-05	1.16323	0.00032943	familiar	P200
Pz	9.82456	2.63899e-09	2.0946	6.59746e-08	familiar	P200
P4	8.10945	6.61857e-08	1.72894	1.3899e-06	familiar	P200
T6	5.19416	3.79494e-05	1.1074	0.000493343	familiar	P200
POz	5.2955	2.99315e-05	1.129	0.000424578	familiar	P200
O1	1.76065	0.0928549	0.375372	0.231441	familiar	P200
Oz	1.17959	0.251354	0.25149	0.251354	familiar	P200
O2	3.44425	0.00243158	0.734317	0.0218842	familiar	P200
AF7	13.8633	4.86799e-12	2.95567	1.99588e-10	familiar	P200
AF3	16.3199	2.09333e-13	3.47941	1.10946e-11	familiar	P200
AF4	14.2108	3.03648e-12	3.02976	1.30569e-10	familiar	P200
AF8	12.6056	2.92141e-11	2.68752	9.64066e-10	familiar	P200
F5	15.3204	7.15235e-13	3.26633	3.43313e-11	familiar	P200
F1	18.4326	1.90561e-14	3.92984	1.14337e-12	familiar	P200
F2	17.79	3.84588e-14	3.79285	2.23061e-12	familiar	P200
F6	14.455	2.19188e-12	3.08181	9.87053e-11	familiar	P200
FC3	15.8369	3.75938e-13	3.37644	1.95488e-11	familiar	P200
FCz	19.6488	5.34385e-15	4.18914	3.42006e-13	familiar	P200
FC4	15.8224	3.82705e-13	3.37334	1.95488e-11	familiar	P200
C5	11.7274	1.11102e-10	2.5003	3.33306e-09	familiar	P200
C1	17.0959	8.42473e-14	3.64485	4.71785e-12	familiar	P200
C2	18.3794	2.018e-14	3.9185	1.19062e-12	familiar	P200
C6	13.6313	6.70757e-12	2.9062	2.61595e-10	familiar	P200
CP3	9.29706	6.83388e-09	1.98214	1.57179e-07	familiar	P200
CPz	14.0056	4.00808e-12	2.986	1.68339e-10	familiar	P200
CP4	10.3677	1.02561e-09	2.2104	2.76915e-08	familiar	P200
P5	3.96254	0.000710536	0.844816	0.0078159	familiar	P200
P1	9.1735	8.58242e-09	1.9558	1.88813e-07	familiar	P200
P2	9.55998	4.23509e-09	2.03819	1.01642e-07	familiar	P200
P6	5.9715	6.30477e-06	1.27313	0.000113486	familiar	P200
PO5	2.83567	0.00990343	0.604567	0.069324	familiar	P200
PO3	3.73972	0.00120847	0.797311	0.0120847	familiar	P200
PO4	5.66174	1.2796e-05	1.20709	0.000217532	familiar	P200
PO6	4.14164	0.000463097	0.883001	0.00555716	familiar	P200
FT7	12.823	2.1224e-11	2.73387	7.21616e-10	familiar	P200
FT8	12.3007	4.60712e-11	2.62251	1.47428e-09	familiar	P200
TP7	5.31941	2.83052e-05	1.1341	0.000424578	familiar	P200
TP8	7.18017	4.45411e-07	1.53082	8.4628e-06	familiar	P200
PO7	2.51989	0.019903	0.537243	0.119418	familiar	P200
PO8	1.85867	0.0771471	0.39627	0.231441	familiar	P200
