## Supplementary Tables for "Interoceptive Accuracy Modulates Electroencephalogram During Music Recall Tasks": s17_P200_unfamiliar.xlsx

### Sheet: p200_control_ttest_results
Electrode	t value	p value	Effect size	Corrected p value	Condition	ERP component
Fp1	16.2883	2.17411e-13	3.47267	1.15228e-11	unfamiliar	P200
Fpz	15.3817	6.62086e-13	3.27938	3.11181e-11	unfamiliar	P200
Fp2	18.1907	2.47573e-14	3.87827	1.55971e-12	unfamiliar	P200
F7	15.5399	5.43008e-13	3.31311	2.66074e-11	unfamiliar	P200
F3	15.6617	4.66627e-13	3.33909	2.33314e-11	unfamiliar	P200
Fz	18.7763	1.32055e-14	4.00312	8.4515e-13	unfamiliar	P200
F4	15.2551	7.76833e-13	3.25241	3.57343e-11	unfamiliar	P200
F8	13.9612	4.25774e-12	2.97654	1.78825e-10	unfamiliar	P200
FC5	15.471	5.91829e-13	3.29843	2.84078e-11	unfamiliar	P200
FC1	17.8661	3.5351e-14	3.80906	2.19177e-12	unfamiliar	P200
FC2	17.8522	3.58959e-14	3.80611	2.19177e-12	unfamiliar	P200
FC6	12.4783	3.5299e-11	2.66037	1.27076e-09	unfamiliar	P200
M1	-3.38943	0.00276585	-0.722628	0.0331902	unfamiliar	P200
T3	9.14724	9.01029e-09	1.9502	2.52288e-07	unfamiliar	P200
C3	13.31	1.05324e-11	2.83769	4.10762e-10	unfamiliar	P200
Cz	14.6965	1.59471e-12	3.13331	6.85725e-11	unfamiliar	P200
C4	12.6432	2.76352e-11	2.69554	1.0225e-09	unfamiliar	P200
T4	9.11905	9.49456e-09	1.94419	2.56353e-07	unfamiliar	P200
M2	3.38943	0.00276585	0.722628	0.0331902	unfamiliar	P200
CP5	7.49503	2.30455e-07	1.59794	5.30048e-06	unfamiliar	P200
CP1	11.2568	2.34518e-10	2.39997	7.69669e-09	unfamiliar	P200
CP2	10.717	5.68515e-10	2.28488	1.7624e-08	unfamiliar	P200
CP6	9.64386	3.64198e-09	2.05608	1.05617e-07	unfamiliar	P200
T5	3.18965	0.00440808	0.680036	0.0440808	unfamiliar	P200
P3	6.08146	4.91682e-06	1.29657	9.34196e-05	unfamiliar	P200
Pz	7.67219	1.59994e-07	1.63572	3.83985e-06	unfamiliar	P200
P4	5.56722	1.59135e-05	1.18694	0.000270529	unfamiliar	P200
T6	5.32504	2.79357e-05	1.1353	0.000419035	unfamiliar	P200
POz	3.50264	0.00211913	0.746765	0.0275487	unfamiliar	P200
O1	2.12711	0.0454262	0.453502	0.317983	unfamiliar	P200
Oz	0.789365	0.438721	0.168293	0.877441	unfamiliar	P200
O2	0.542678	0.593065	0.115699	0.877441	unfamiliar	P200
AF7	16.0666	2.84024e-13	3.42541	1.44852e-11	unfamiliar	P200
AF3	17.6358	4.56692e-14	3.75997	2.69448e-12	unfamiliar	P200
AF4	15.1853	8.48828e-13	3.23753	3.81972e-11	unfamiliar	P200
AF8	16.1711	2.50316e-13	3.44768	1.30164e-11	unfamiliar	P200
F5	17.8503	3.59735e-14	3.8057	2.19177e-12	unfamiliar	P200
F1	17.5379	5.09698e-14	3.7391	2.95625e-12	unfamiliar	P200
F2	16.738	1.27609e-13	3.56855	6.89088e-12	unfamiliar	P200
F6	17.203	7.4512e-14	3.66769	4.17267e-12	unfamiliar	P200
FC3	16.9955	9.45736e-14	3.62346	5.20155e-12	unfamiliar	P200
FCz	17.3798	6.09268e-14	3.70539	3.47283e-12	unfamiliar	P200
FC4	13.4369	8.80316e-12	2.86476	3.52127e-10	unfamiliar	P200
C5	12.7151	2.48575e-11	2.71087	9.44587e-10	unfamiliar	P200
C1	14.8144	1.36762e-12	3.15843	6.01752e-11	unfamiliar	P200
C2	13.7275	5.86933e-12	2.92672	2.40643e-10	unfamiliar	P200
C6	11.7222	1.12019e-10	2.49918	3.80864e-09	unfamiliar	P200
CP3	8.89588	1.44198e-08	1.89661	3.60496e-07	unfamiliar	P200
CPz	11.2603	2.33233e-10	2.40069	7.69669e-09	unfamiliar	P200
CP4	9.00158	1.1821e-08	1.91914	3.07347e-07	unfamiliar	P200
P5	5.08198	4.94007e-05	1.08348	0.00069161	unfamiliar	P200
P1	7.38073	2.92286e-07	1.57358	6.43028e-06	unfamiliar	P200
P2	6.03113	5.50858e-06	1.28584	9.91544e-05	unfamiliar	P200
P6	6.14664	4.24589e-06	1.31047	8.49178e-05	unfamiliar	P200
PO5	1.99671	0.0589818	0.425701	0.353891	unfamiliar	P200
PO3	2.68773	0.0137794	0.573026	0.124015	unfamiliar	P200
PO4	2.41385	0.0249999	0.514634	0.199999	unfamiliar	P200
PO6	1.59136	0.126471	0.339279	0.547829	unfamiliar	P200
FT7	12.0231	7.02764e-11	2.56334	2.45968e-09	unfamiliar	P200
FT8	10.0442	1.79328e-09	2.14143	5.37984e-08	unfamiliar	P200
TP7	5.46494	2.01686e-05	1.16513	0.000322698	unfamiliar	P200
TP8	7.0119	6.36888e-07	1.49494	1.33746e-05	unfamiliar	P200
PO7	1.67097	0.109566	0.356251	0.547829	unfamiliar	P200
PO8	1.16098	0.258678	0.247521	0.776035	unfamiliar	P200
