## Supplementary Tables for "Interoceptive Accuracy Modulates Electroencephalogram During Music Recall Tasks": s18_P300_familiar.xlsx

### Sheet: p300_recall_ttest_results
Electrode	t value	p value	Effect size	Corrected p value	Condition	ERP component
Fp1	-1.47207	0.155832	-0.313845	1	familiar	P300
Fpz	-1.525	0.14218	-0.32513	1	familiar	P300
Fp2	-1.04409	0.308313	-0.222601	1	familiar	P300
F7	-0.91333	0.371437	-0.194723	1	familiar	P300
F3	-1.40291	0.175257	-0.299101	1	familiar	P300
Fz	-1.9003	0.0712104	-0.405146	1	familiar	P300
F4	-1.25422	0.223545	-0.2674	1	familiar	P300
F8	-0.797693	0.433976	-0.170069	1	familiar	P300
FC5	-1.18782	0.248164	-0.253245	1	familiar	P300
FC1	-1.97485	0.0615788	-0.421039	1	familiar	P300
FC2	-1.84428	0.0792969	-0.393202	1	familiar	P300
FC6	-0.93668	0.359571	-0.199701	1	familiar	P300
M1	-2.55996	0.0182438	-0.545785	1	familiar	P300
T3	-0.356444	0.725064	-0.0759941	1	familiar	P300
C3	-1.98836	0.0599623	-0.42392	1	familiar	P300
Cz	-2.02622	0.0556323	-0.431991	1	familiar	P300
C4	-1.78854	0.0881273	-0.381317	1	familiar	P300
T4	0.674786	0.507173	0.143865	1	familiar	P300
M2	2.55996	0.0182438	0.545785	1	familiar	P300
CP5	-0.584741	0.564952	-0.124667	1	familiar	P300
CP1	-1.18873	0.247814	-0.253439	1	familiar	P300
CP2	-1.03888	0.310673	-0.221491	1	familiar	P300
CP6	0.767222	0.45149	0.163572	1	familiar	P300
T5	0.201801	0.842014	0.0430242	1	familiar	P300
P3	-0.331228	0.743755	-0.0706181	1	familiar	P300
Pz	-0.339225	0.737809	-0.072323	1	familiar	P300
P4	-0.122883	0.903368	-0.0261987	1	familiar	P300
T6	2.24904	0.0353674	0.479497	1	familiar	P300
POz	0.0555475	0.956227	0.0118428	1	familiar	P300
O1	-0.485307	0.632483	-0.103468	1	familiar	P300
Oz	-0.923899	0.366034	-0.196976	1	familiar	P300
O2	0.0323026	0.974536	0.00688693	1	familiar	P300
AF7	-1.29528	0.209282	-0.276155	1	familiar	P300
AF3	-1.21047	0.239548	-0.258072	1	familiar	P300
AF4	-0.811502	0.42618	-0.173013	1	familiar	P300
AF8	-1.1984	0.24411	-0.255501	1	familiar	P300
F5	-1.31363	0.203143	-0.280066	1	familiar	P300
F1	-1.28223	0.213738	-0.273372	1	familiar	P300
F2	-1.36339	0.187198	-0.290676	1	familiar	P300
F6	-0.980395	0.338052	-0.209021	1	familiar	P300
FC3	-1.62395	0.119303	-0.346227	1	familiar	P300
FCz	-1.88989	0.0726558	-0.402927	1	familiar	P300
FC4	-1.69086	0.105653	-0.360493	1	familiar	P300
C5	-1.21318	0.238532	-0.258651	1	familiar	P300
C1	-1.98228	0.0606846	-0.422624	1	familiar	P300
C2	-2.05244	0.0527993	-0.437581	1	familiar	P300
C6	-0.370828	0.71448	-0.0790608	1	familiar	P300
CP3	-1.17658	0.252528	-0.250848	1	familiar	P300
CPz	-1.26571	0.21948	-0.26985	1	familiar	P300
CP4	-0.774254	0.44741	-0.165072	1	familiar	P300
P5	-0.310094	0.759546	-0.0661124	1	familiar	P300
P1	-0.40492	0.689632	-0.0863292	1	familiar	P300
P2	-0.0520639	0.95897	-0.0111001	1	familiar	P300
P6	0.476654	0.638531	0.101623	1	familiar	P300
PO5	0.0994585	0.921718	0.0212046	1	familiar	P300
PO3	0.0429576	0.966141	0.0091586	1	familiar	P300
PO4	0.271117	0.788948	0.0578024	1	familiar	P300
PO6	0.593071	0.559467	0.126443	1	familiar	P300
FT7	-0.900249	0.378196	-0.191934	1	familiar	P300
FT8	0.0414266	0.967347	0.00883218	1	familiar	P300
TP7	-0.795844	0.435027	-0.169675	1	familiar	P300
TP8	2.03778	0.0543669	0.434456	1	familiar	P300
PO7	0.32098	0.751398	0.0684332	1	familiar	P300
PO8	0.660336	0.516216	0.140784	1	familiar	P300
