## Supplementary Tables for "Interoceptive Accuracy Modulates Electroencephalogram During Music Recall Tasks": s19_P300_unfamiliar.xlsx

### Sheet: p300_control_ttest_results
Electrode	t value	p value	Effect size	Corrected p value	Condition	ERP component
Fp1	2.18211	0.0406053	0.465227	1	unfamiliar	P300
Fpz	1.82084	0.0829125	0.388204	1	unfamiliar	P300
Fp2	1.7535	0.0941015	0.373848	1	unfamiliar	P300
F7	3.43576	0.00248066	0.732505	0.153801	unfamiliar	P300
F3	2.65862	0.014695	0.56682	0.82292	unfamiliar	P300
Fz	1.91236	0.0695677	0.407717	1	unfamiliar	P300
F4	1.7124	0.101552	0.365085	1	unfamiliar	P300
F8	2.68458	0.0138758	0.572355	0.79092	unfamiliar	P300
FC5	2.09155	0.048813	0.445921	1	unfamiliar	P300
FC1	2.02084	0.0562302	0.430844	1	unfamiliar	P300
FC2	1.26785	0.218729	0.270307	1	unfamiliar	P300
FC6	1.24977	0.225133	0.266452	1	unfamiliar	P300
M1	-3.47388	0.00226774	-0.740634	0.145135	unfamiliar	P300
T3	0.651414	0.521845	0.138882	1	unfamiliar	P300
C3	1.20605	0.241209	0.257132	1	unfamiliar	P300
Cz	0.616306	0.544316	0.131397	1	unfamiliar	P300
C4	0.284823	0.77857	0.0607245	1	unfamiliar	P300
T4	1.8291	0.0816228	0.389964	1	unfamiliar	P300
M2	3.47388	0.00226774	0.740634	0.145135	unfamiliar	P300
CP5	0.737277	0.469112	0.157188	1	unfamiliar	P300
CP1	0.425695	0.674661	0.0907584	1	unfamiliar	P300
CP2	-0.0450322	0.964507	-0.00960089	1	unfamiliar	P300
CP6	0.613335	0.546241	0.130763	1	unfamiliar	P300
T5	-0.102639	0.919223	-0.0218828	1	unfamiliar	P300
P3	-0.562176	0.579948	-0.119856	1	unfamiliar	P300
Pz	-0.783303	0.442194	-0.167001	1	unfamiliar	P300
P4	-0.720776	0.478995	-0.15367	1	unfamiliar	P300
T6	1.55584	0.134688	0.331707	1	unfamiliar	P300
POz	-1.37865	0.182514	-0.293928	1	unfamiliar	P300
O1	-2.20277	0.0389177	-0.469632	1	unfamiliar	P300
Oz	-2.80645	0.0105755	-0.598338	0.63453	unfamiliar	P300
O2	-2.72339	0.0127312	-0.580629	0.75114	unfamiliar	P300
AF7	2.60725	0.0164524	0.555869	0.895242	unfamiliar	P300
AF3	2.61214	0.0162771	0.55691	0.895242	unfamiliar	P300
AF4	2.13673	0.0445472	0.455553	1	unfamiliar	P300
AF8	1.66592	0.110577	0.355176	1	unfamiliar	P300
F5	3.21588	0.00414774	0.685628	0.253012	unfamiliar	P300
F1	2.32034	0.0304737	0.494698	1	unfamiliar	P300
F2	1.87631	0.0745803	0.400031	1	unfamiliar	P300
F6	2.70166	0.0133608	0.575995	0.774924	unfamiliar	P300
FC3	1.99161	0.0595791	0.424613	1	unfamiliar	P300
FCz	1.37191	0.184572	0.292491	1	unfamiliar	P300
FC4	1.0204	0.319152	0.21755	1	unfamiliar	P300
C5	1.62104	0.119928	0.345608	1	unfamiliar	P300
C1	1.09849	0.284425	0.234199	1	unfamiliar	P300
C2	0.70559	0.488197	0.150432	1	unfamiliar	P300
C6	1.40782	0.173816	0.300148	1	unfamiliar	P300
CP3	0.0607383	0.952142	0.0129495	1	unfamiliar	P300
CPz	0.0429188	0.966172	0.00915033	1	unfamiliar	P300
CP4	0.00325031	0.997437	0.000692968	1	unfamiliar	P300
P5	-0.662789	0.514675	-0.141307	1	unfamiliar	P300
P1	-0.550742	0.587622	-0.117419	1	unfamiliar	P300
P2	-0.402374	0.691475	-0.0857865	1	unfamiliar	P300
P6	0.136553	0.892685	0.0291131	1	unfamiliar	P300
PO5	-1.86748	0.0758556	-0.398148	1	unfamiliar	P300
PO3	-1.60864	0.122626	-0.342964	1	unfamiliar	P300
PO4	-1.6066	0.123076	-0.342527	1	unfamiliar	P300
PO6	-1.70419	0.1031	-0.363334	1	unfamiliar	P300
FT7	1.74534	0.0955434	0.372107	1	unfamiliar	P300
FT8	1.47827	0.154177	0.315169	1	unfamiliar	P300
TP7	-0.157351	0.876471	-0.0335474	1	unfamiliar	P300
TP8	2.35099	0.0285683	0.501232	1	unfamiliar	P300
PO7	-1.74815	0.095044	-0.372707	1	unfamiliar	P300
PO8	-1.78815	0.0881907	-0.381236	1	unfamiliar	P300
